# Deep learning-driven imaging of cell division and cell growth across an entire eukaryotic life cycle

**DOI:** 10.1101/2024.04.25.591211

**Authors:** Shreya Ramakanth, Taylor Kennedy, Berk Yalcinkaya, Sandhya Neupane, Nika Tadic, Nicolas E. Buchler, Orlando Argüello-Miranda

## Abstract

The life cycle of biomedical and agriculturally relevant eukaryotic microorganisms involves complex transitions between proliferative and non-proliferative states such as dormancy, mating, meiosis, and cell division. New drugs, pesticides, and vaccines can be created by targeting specific life cycle stages of parasites and pathogens. However, defining the structure of a microbial life cycle often relies on partial observations that are theoretically assembled in an ideal life cycle path. To create a more quantitative approach to studying complete eukaryotic life cycles, we generated a deep learning-driven imaging framework to track microorganisms across sexually reproducing generations. Our approach combines microfluidic culturing, life cycle stage-specific segmentation of microscopy images using convolutional neural networks, and a novel cell tracking algorithm, FIEST, based on enhancing the overlap of single cell masks in consecutive images through deep learning video frame interpolation. As proof of principle, we used this approach to quantitatively image and compare cell growth and cell cycle regulation across the sexual life cycle of *Saccharomyces cerevisiae*. We developed a fluorescent reporter system based on a fluorescently labeled Whi5 protein, the yeast analog of mammalian Rb, and a new High-Cdk1 activity sensor, LiCHI, designed to report during DNA replication, mitosis, meiotic homologous recombination, meiosis I, and meiosis II. We found that cell growth preceded the exit from non-proliferative states such as mitotic G1, pre-meiotic G1, and the G0 spore state during germination. A decrease in the total cell concentration of Whi5 characterized the exit from non-proliferative states, which is consistent with a Whi5 dilution model. The nuclear accumulation of Whi5 was developmentally regulated, being at its highest during meiotic exit and spore formation. The temporal coordination of cell division and growth was not significantly different across three sexually reproducing generations. Our framework could be used to quantitatively characterize other single-cell eukaryotic life cycles that remain incompletely described. An off-the-shelf user interface *Yeastvision* provides free access to our image processing and single-cell tracking algorithms.
