## Supplementary material for "Deep learning-driven imaging of cell division and cell growth across an entire eukaryotic life cycle": Sup_tables

### Sheet: Table S1 strains
Supplementary Table 3. Strain list.		Figures / Video
Background / strain	Genotype
WT SK1 background	HO can1(r) gal2 cup(s) HIS3/HIS3, TRP1/TRP1, LEU2/LEU2, URA3/URA3
OAM854	MATa/MATα	1C-D;S1B-D; 2A-J; 3; 4
W303 background	leu2-3,112 his3-11,15 ura3-1 trp1-1 can1-100 ade2
OAM128	MATa/MATα HIS3/his3, TRP1/trp1, LEU2/leu2, URA3/ura3	2; S1E; S2A,E; S4E
OAM421	MATa/MATα HIS3/his3, TRP1/trp1, LEU2/leu2, URA3/ura3 CDC10/Cdc10-mCyOFP1-natMX	S2B,C
OAM533	MATα STB3-mTFP1-HIS3, Sfp1::KanMX,GLN3-mKOκ-hphMX, CDC10-mCyOFP1-natMX	S2A
YL305	MATa/MAT, his3/his3, trp1/trp1, LEU2/leu2, ura3/ura3, IME1/ime1pr::IME1pr-NLS_x0002_mRuby3-URA3, WHI5/WHI5-mKOκ-TRP1, VMA1/VMA1-mNeptune2.5-kanMX6, ERG6/ERG6-mTFP-HIS3, TPS1/ TPS1-CyoFP1-hphMX6 , GAP1/ GAP1-mNeongreen_x0002_hphMX6, , vac17::HIS3/ vac17::HIS3	S2A, described in ref xx
YL300	MATa/MATα ERG6/ERG6-mTFP1-HIS3, WHI5/WHI5-mKOk-TRP1, cln3∆::LEU2/cln3∆::LEU2, ura3/ura3::pIME1-mRuby3-URA3, VMA1/VMA1-mNeptune2.5-kanMX, GAP1/GAP1-mCyOFP1-natMX, TPS1/TPS1-mNeongreen-HphMX	S2A, described in ref xx
OAM813	MATa/MATα WHI5/Whi5-mKOk-TRP1, MET3p-mNeonGreen-CDH1-LEU2/leu2, TUP1/Tup1-mNeptune2.5-G418, CDC10/CDC10-mCyOFP1-natMX, XBP1/Xbp1-mScarlet-HphMX	S2A,D
OAM810	MATa/MATα STB3/STB3-mTFP1-HIS3, CDC10/CDC10-mCyOFP1-natMX, TUP1/Tup1-mNeptune2.5-G418, WHI5/Whi5-mKOk-TRP1, CLB2/Clb2-mNeonGreen-HphMX, XBP1/Xbp1-mScarlet-HphMX	V6
OAM725	MATa/MATα CDC10/CDC10-mTFP1-HIS3, SFP1/ SFP1-mScarlet-I-KanMX, RTG1/RTG1-mNeptune2.5-KanMX, leu2::METp-mNeonGreen-Ase1(aa632-885)-LEU2\leu2::MET3p-mNeonGreen-Ase1(R632-I885)-LEU2	S5D
OAM792	MATa/MATα CDC10/CDC10-mTFP1-HIS3, SFP1/ SFP1-mScarlet-I-KanMX, RTG1/RTG1-mNeptune2.5-KanMX, leu2::MET3p-mNeonGreen-Ase1(aa632-885)-KEN-null-LEU2\leu2::MET3p-mNeonGreen-Ase1(R632-I885)-KEN-null-LEU2	S5E
TK60	MATa/MATα HIS3/his3, URA3/URA3, trp1/trp1 leu2::CLB5p-mNeonGreen-Ase1(aa632-885)-LEU2\leu2::CLB5p-mNeonGreen-Ase1(aa632-885)-LEU2, WHI5-mKOk-TRP1/WHI5-mKOk-TRP1	S5F
Laboratory SK1 background	ho::LYS2 lys2 ade2Δ::hisG trp1Δ::hisG leu2Δ::hisG his3Δ::hisG ura3)
TK116	MATa/MATα leu2::CLB5p-mNeonGreen-Ase1(aa632-885)-LEU2\leu2::CLB5p-mNeonGreen-Ase1(R632-I885)-LEU2, WHI5-mScarlet-I-Hph/WHI5-mScarlet-I-HphMX	5; S5B,C,F-H,J-N; 6;S6
	Other strain backgrounds used in training data set
BY4743	MATa/MATα his3Δ1/his3Δ1 leu2Δ0/leu2Δ0 LYS2/lys2Δ0 met15Δ0/MET15 ura3Δ0/ura3Δ0 CDC10/CDC10-mCyOFP1-natMX	S2B

### Sheet: Table S2 primers
Primer Name	5'-3' Sequence	Purpose
CLB5p-SacI-PacI-F	ATACAGAGCTCTTCTTTTTTAGACTACTAATTTTATTTTGC	subclone CLB5 promoter, aligns -582
CLB5p-SacI-PacI-R	ATTACATTAATTAATGTTCAGTAAAGGTGTTCAGCGGCTTTAAATACAGG	subclone CLB5 promoter, aligns -1
Ase1-AscI-F	TTTAGAAGTGGCGCGCCTCAGATCTAAAAAGGGAAAATG	subclone C-terminal Ase1 fragment
Ase1-Rvs-STOP-NotI	CTGATTGCGGCCGCTCAAATATCTGTAAAGGAGAATCC	subclone C-terminal Ase1 fragment
KEN-Ase1 F	GTGGTGCGAACGCCGCGGCTAAAGTCATAAAAAAC	PCR mutagenesis of ASE1 first KEN box
KEN-Ase1 R	GTTTTTTATGACTTTAGCCGCGGCGTTCGCACCAC	PCR mutagenesis of ASE1 first KEN box
NC-MfeI-F	ATAACAACAGCCCAATTGGCTCCTATCCCGCTGGCAAAAGTCGACACTAAGGGTAGTCATATCC	PCR mutagenesis of ASE1 second KEN box
NC-MfeI-R	ATAACACTGCCAGCGGGATAGGAGCCAATTGGGCTGGTTTTACTGCATGTTCGCC	PCR mutagenesis of ASE1 second KEN box
KEN-Ase1-II-PstI-F	ATAACAACAGCTGCAGCGGTACGAAGCCCGGAACGC	PCR mutagenesis of ASE1 third KEN box
KEN-Ase1-II-PstI-R	ATAACAACAAGCTGCAGCACCCGTGGTGCCAGTCG	PCR mutagenesis of ASE1 third KEN box
Met3-PacI-R-new	CTGATTTTAATTAAGTTAATTATACTTTATTCTTG	subclone MET3 promoter, aligns -517
Met3-SacI-F	TATCAGAGCTCTTTAGTACTAACAGAGAC	subclone MET3 promoter, aligns -1
Cdh1_gut	ATAACAACAGGCGCGCCCCACAAACCTG	subclone CDH1 ORF
Cdh1-NotI-R B	ATAACAACAGCGGCCGCTATGAACTACTGGGCATTC	subclone CDH1 ORF
Cdh1-Seq-1	AGACCATCTACTAGAGGCAATG	check CDH1 sequence
Cdh1-Seq-2	AGCTTGATAGATTGGTCAAGTAC	check CDH1 sequence
Cdh1-Seq-3	GCCTCAGGTGGTAACGATAAC	check CDH1 sequence
Whi5-F	CGAAACGGAGCCCGAGTCGGATACCGAAGTGGAGACGTCTCGGATCCCCGGGTTAATTAA	C-terminal Whi5 tagging testing
Whi5-R	CTAACTCCGAGATTGCGGAGAAAAAACTCGTACTACCACAGAATTCGAGCTCGTTTAAAC	C-terminal Whi5 tagging
Whi5-R2 Control	GGATACGCAGAGATAAGCAGAG	C-terminal Whi5 tagging testing
Whi5-F Control	AATGGATGGACGGACAAGAC	C-terminal Whi5 tagging testing
Cdc10-F	TCGTTCCTCAGCTCATATGTCTAGCAACGCCATTCAACGTCGGATCCCCGGGTTAATTAA	C-terminal CDC10 tagging
Cdc10-R	AATAACATAAGATATATAATCACCACCATTCTTATGAGATGAATTCGAGCTCGTTTAAAC	C-terminal CDC10 tagging
Cdc10-F Control	ATTTGGGAACATTGTGCCTTAT	C-terminal CDC10 tagging testing
Cdc10_R_check	CAAGGAGAGAAGCAAGTTACGG	C-terminal CDC10 tagging testing
Sfp1-del-F	GAGCGAGAAAGCAAGAAGAATAAAGCTAGGAGAAAAAAGCGCCACGATACATTCGCCTCGTCCCCGCCGGGTC	SFP1 deletion, aligns -200
Sfp1-del-R	GTATTTAGAGGAAATGATGACAAAACAAGAAAATGTTATTCTATTATAAGTTCATTTTTCCGAGCTCGTTTAAACTGGATGG	SFP1 deletion, aligns +2256

### Sheet: Table S3 plasmids
Plasmid name	Description	Figure
pOAM_37	pRS305-CLB5pr-mNeonGreen-Ase1(R632-I885)-LEU2	5
pOAM_13	pRS305-MET3pr-mNeonGreen-Ase1(R632-I885)-LEU2	S5
pOAM_44	pRS305-MET3pr-mNeonGreen-Ase1(R632-I885)-KEN-null-LEU2	S5
pOAM_26	pRS305-MET3pr-mNeongGreen-CDH1-LEU2	S2

### Sheet: Table S4 Average_precision
ExpName	Strain background	n (images)	mean AP vs human-ground truth	Std
OAM_230223_flc_0_masks	W303	560	0.905125	0.0477453
OAM_SN_042723_masks	SK1	644	0.954655	0.020425
SN_230506_masks	SK1	446	0.940866	0.0400321
TK_OAM_SKI_whi5_230330_masks	SK1	334	0.925731	0.0387157
TK_SKI_whi5_clb5_230417_masks	SK1	340	0.912392	0.052886
Total		2324	0.927754	0.0399608

### Sheet: Table S5 YeaZ_v_Proseg 
		True Positive (TP)		False Positive (FP)		False Negative (FN)		Average Precision (AP= TP / (TP + FP + FN))
Image Name	Ground Truth Pixels	YeaZ	ProSeg	YeaZ	ProSeg	YeaZ	ProSeg	YeaZ	ProSeg
OAM_180915_6c_two_q_entries_120ms_Pos10_img_000000504_Phase_cp_masks.tif	40655	38971	38938	381	29	1684	1717	0.949678	0.957084
OAM_180915_6c_two_q_entries_120ms_Pos1_img_000000504_Phase_cp_masks.tif	37899	36048	36768	281	33	1851	1131	0.944159	0.969314
OAM_180915_6c_two_q_entries_120ms_Pos3_img_000000504_Phase_cp_masks.tif	29637	28096	28891	8390	33	1541	746	0.738843	0.973745
OAM_180915_6c_two_q_entries_120ms_Pos9_img_000000504_Phase_cp_masks.tif	45393	40631	43272	674	181	4762	2121	0.881998	0.949489
OAM_201004_cdh1_Pos3_tp63_cp_masks.tif	13809	12542	13174	77	80	1267	635	0.903212	0.94852
OAM_201004_cdh1_Pos4_tp63_cp_masks.tif	24899	23095	23708	152	31	1804	1191	0.921919	0.950983
OAM_201004_cdh1_testplusminus_Met_pos11_tp27_cp_masks.tif	34145	30943	32361	400	432	3202	1784	0.89573	0.935911
OAM_201006_cdh1_2_Pos23_tp138_cp_masks.tif	117010	105341	110344	1104	378	11669	6666	0.891859	0.939994
OAM_211214_Londonrim11_Ime2_test_pos17_tp200_cp_masks.tif	22848	18744	20728	401	178	4104	2120	0.806228	0.9002
cdh1_Test2_Pos12_tp40_cp_masks.tif	39093	33925	35760	427	335	5168	3333	0.858426	0.90697
cdh1_Test2_Pos14_tp40_cp_masks.tif	79066	66416	71610	1207	1303	12650	7456	0.827377	0.891015
cdh1_Test2_Pos17_tp40_cp_masks.tif	54776	32842	45227	400	454	21934	9549	0.595223	0.818885
img_000000172_BrightField_000_cp_masks.tif	66944	49956	63489	380	227	16988	3455	0.742024	0.945185
img_000000184_BrightField_000_cp_masks.tif	147729	116806	137286	1681	330	30923	10443	0.781782	0.927238
img_000000504_BrightField_000_cp_masks.tif	40591	33490	38938	39	29	7101	1653	0.824268	0.958592
							Average	0.837515	0.931542
							Std	0.0948968	0.0394566
							p-val (T-Test)	0.000279262
							KS-Test	0.047
